# Cell-specific regulatory circuits connect genetic variation to disease susceptibility

**DOI:** 10.64898/2026.06.01.729215

**Authors:** Roy Oelen, Maryna Korshevniuk, Jelmer Niewold, Dan Kaptijn, Martijn van der Werff, Marc Jan Bonder, sc-eQTLGen Consortium, Lude Franke, Monique G.P. van der Wijst

## Abstract

Genome-wide association studies have identified thousands of variants associated with immune-related diseases, yet most lie in non-coding regions, complicating mechanistic interpretation. Regulatory quantitative trait loci (QTLs), such as expression QTLs (eQTLs) and chromatin accessibility QTLs (caQTLs), offer a powerful framework for prioritization and interpretation of these disease-associated genetic variants. When analyzed together, they offer deeper insights into the regulatory architecture underlying disease.

We generated same-cell, single-cell multi-omics data, integrating transcriptomic and chromatin accessibility information, from 563,100 matched peripheral blood mononuclear cells collected from 264 individuals, either unstimulated or stimulated for 24h with *C. albicans* (CA). Across six major immune cell types, we mapped both *cis*-eQTLs and -caQTLs, identifying 1,571 eGenes and 28,862 caPeaks, with 41% and 11% showing a stimulation-dependent effect. Finally, to dissect the regulatory mechanisms underlying these QTL effects, we applied two complementary strategies: 1. overlapping caQTLs with eQTLs; 2. applying SCENIC+ to identify regulatory triplets containing a transcription factor, the chromatin region it may bind to and the candidate target genes it thereby may regulate.

With the first approach, we identified 1,861 dual-acting QTLs. These dual-QTLs showed 1.9-fold stronger enrichment for immune-related disease associations than single-modality QTLs, highlighting their relevance for disease interpretation. With the second approach, we found 62,932 regulatory triplets, of which 1.7% were under genetic control. By then leveraging the SCENIC+-derived TF activity measurements we could study how genetic variants can rewire TF control of gene expression, ultimately shaping inter-individual variation in disease risk.

Together, our network-based approach offers new insights into the cellular contexts and gene programs perturbed in disease, providing a foundation for prioritizing therapeutic targets and informing strategies for disease prevention.
