## Supplementary material for "Cell-specific regulatory circuits connect genetic variation to disease susceptibility": ST1 - cell QC

### Sheet: cell_qc
General QC
QC step	Number of cells left
Intial Cellranger ARC	803745
Cellbender	1423526
Cells with both modalities
Doublet removal	1037166
RNA QC			ATAC QC
QC step	Number of cells left		QC step	Number of cells left
Sample demultiplexing	992701		npeaks>3000	702754
<200 UMIs	914447		npeaks<30000	677869
<200 unique genes	893663		read in peaks >50%	601133
>3 MAD UMIs	874291		read in peaklist<5%	601133
>3 MAD unique genes	874200		nucleosome>4	601133
			tss enrichment>3	601133
overlap ATAC+RNA	563100
